# The explosive radiation of the Neotropical *Tillandsia* subgenus *Tillandsia* (Bromeliaceae) has been accompanied by pervasive hybridization

**DOI:** 10.1101/2023.11.16.567341

**Authors:** Gil Yardeni, Michael H. J. Barfuss, Walter Till, Matthew R. Thornton, Clara Groot Crego, Christian Lexer, Thibault Leroy, Ovidiu Paun

**Affiliations:** Department of Botany and Biodiversity Research, University of Vienna, Vienna, Austria; Institute of Computational Biology, Department of Biotechnology, University of Life Sciences and Natural Resources, Vienna, Austria; Vienna Graduate School of Population Genetics, Vienna, Austria; GenPhySE, Université de Toulouse, INRAE, ENVT, 31326, Castanet Tolosan, France

**Keywords:** *Tillandsia*, gene tree discordance, hybridization, phylogenomics, bromeliad, Neotropical diversity, species network

## Abstract

The recent rapid radiation of *Tillandsia* subgenus *Tillandsia* (Bromeliaceae) provides an attractive system to study the drivers and constraints of species diversification. This species-rich Neotropical monocot clade includes predominantly epiphytic species displaying vast phenotypic diversity. Recent in-depth phylogenomic work revealed that the subgenus originated within the last 7 MY, with one major expansion from South into Central America within the last 5 MY. However, disagreements between phylogenies and lack of resolution at shallow nodes suggest that hybridization may have occurred throughout the radiation, together with frequent incomplete lineage sorting and rapid gene family evolution. We used whole-genome resequencing data to explore the evolutionary history of representative ingroup species employing both tree-based and network approaches. Our results indicate that lineage co-occurrence does not predict relatedness and confirm significant deviations from a tree-like structure, coupled with pervasive gene tree discordance. Focusing on hybridization, ABBA-BABA and related statistics were used to infer the rates and relative timing of events, while topology weighting uncovered high heterogeneity of the phylogenetic signal along the genome. High rates of hybridization within and among subclades suggest that, contrary to previous hypotheses, the expansion of subgenus *Tillandsia* into Central America proceeded through several dispersal events, punctuated by episodes of diversification and gene flow. Network analysis revealed reticulation as a plausible propeller during radiation and establishment across different ecological niches. This work contributes a plant example of prevalent hybridization during rapid species diversification, supporting the hypothesis that interspecific gene flow facilitates explosive diversification.
