## Supporting Table S1 for "The explosive radiation of the Neotropical *Tillandsia* subgenus *Tillandsia* (Bromeliaceae) has been accompanied by pervasive hybridization"

### Sheet: Sheet1
Supporting table S2 sampled accessions in this study with collection, locality and voucher information. samples marked grey were removed from analysis (see supporting table S3). localities description limited: for full locality collection data, please contact the authors
name_in_project	Species	clade	clade_previous	Collection_name	DNA_code in M. Barfuss collection	Garden_code	Det.	Collector	Country	State	Locality	Elevation (m)	Coordinates	notes
ach58	T. achyrostachys	T. punctulata	K.1	LSM_370B	na	na	L. Silva-Mijangos, Jun. 2017	L. Silva-Mijangos	Mexico	Jalisco	Reserva de la Biósfera Sierra de Manantlán, Jalisco	1400		Camino Viejo a Corralitos
ach9	T. achyrostachys	T. punctulata	K.1	LSM_370A	na	na	L. Silva-Mijangos, Jun. 2017	L. Silva-Mijangos	Mexico	Jalisco	Reserva de la Biósfera Sierra de Manantlán, Jalisco	1400		Camino Viejo a Corralitos
adp50	T. adpressiflora	T. extensa	SA	BR3.2015 (8951)	na	na	na	na	Brazil
alb59	T. albida	T. utriculata	K.2.1	0000071[B12/87]		BG Wien (HBV) 0000271 ([B12/87)	W. Till, M.H.J. Barfuss	R. & F. Wolf	Mexico
alb269	T. albida	T. utriculata	K.2.1	0000269[B2/91]	MHJB-B370	BG Wien (HBV) 0000269 (B2/91)	W. Till, M.H.J. Barfuss	R. & F. Wolf	Mexico	Hidalgo	Venados Valley	no data
bul16	T. bulbosa	T. fasciculata	K.2.3	OL010_f	na	na	na	na	Costa Rica		La Selva Biological Station	77
bul29	T. bulbosa	T. fasciculata	K.2.3	HBVSN/B1222	MHJB-B1222	Hromadnik HR18	L. Hromadnik	no data	Colombia	no data	no data	no data		Hromadnik: HR18 (Blass: s. n.)
but3	T. butzii	T. fasciculata	K.2.3	LSM_132C	na	na	L. Silva-Mijangos, Jun. 2017	L. Silva-Mijangos	Mexico	Chiapas	Reserva de la Biósfera El Triunfo, Chiapas	1800		Senderos Costa, Prusia
but87	T. butzii	T. fasciculata	K.2.3	B833	MHJB-B833	(field collection)	J.P. Pinzón	J.P. Pinzón	Mexico	Chiapas	Al O de Teopisca
cap32	T. caput-medusae	T. fasciculata	K.2.3	LSM_369C	na	na	L. Silva-Mijangos, Jun. 2017	L. Silva-Mijangos	Mexico	Jalisco	Reserva de la Biósfera Sierra de Manantlán, Jalisco	1400		Camino Viejo a Corralitos
cap61	T. caput-medusae	T. fasciculata	K.2.3	LSM_369E	na	na	L. Silva-Mijangos, Jun. 2017	L. Silva-Mijangos	Mexico	Jalisco	Reserva de la Biósfera Sierra de Manantlán, Jalisco	1400		Camino Viejo a Corralitos
car92	T. carnosa var. boliviensis	SA [outgroup]	SA	UDI0002	MHJB-B1865	BG Wien (HBV) 0029144	A. Seringer, W. Till, M.H.J. Barfuss	A. Seringer	Bolivia	La Paz	Mecapca
cat27	T. cf. Tricolor.fasciculata	T. fasciculata	K.2.3	GY084	na	na	W. Till, Jul 2017	G. Yardeni	Mexico	Veracruz	Cerro Macuilteptl			putative hybrid
com90	T. complanata	SA [outgroup]	outgroup	IO041	na	na	I. Olivares	I. Olivares	Ecuador		Bombuscaro	1200
con14	T. concolor	T. fasciculata	K.2.3	GY133	na	na	G. Yardeni	G. Yardeni	Mexico	Veracruz	La Mancha biological station
cos38	T. cossonii	T. punctulata	K.1	LSM_381C	na	na	L. Silva-Mijangos, Jun. 2017	L. Silva-Mijangos	Mexico	Jalisco	Reserva de la Biósfera Sierra de Manantlán, Jalisco	2000		Las Joyas
cos39	T. cossonii	T. punctulata	K.1	LSM_365C	na	na	L. Silva-Mijangos, Jun. 2017	L. Silva-Mijangos	Mexico	Jalisco	Reserva de la Biósfera Sierra de Manantlán, Jalisco	1500		Tepehuaje, camino viejo a Corralitos
eca88	T. ecarinata	T. extensa	SA	UDI0006	MHJB-B1871	Hromadnik HR23020	L. Hromadnik	H. & L. Hromadnik HR 23020	Peru	Cajamarca	Rock wall above Pucara	1100
ext89	T. extensa	T. extensa clade	SA	UDI0005	MHJB-B1870	Hromadnik HR4198 (2)	L. Hromadnik	H. & L. Hromadnik HR 4198	Peru	Amazonas	Abra Chanchillo - Balsas	2000
ext90	T. extensa	T. extensa clade	SA	UDI0007	MHJB-B1878	BG Wien (HBV) 0024653 (B223/91)	no data	no data	Peru	no data	no data	no data
ext91	T. extensa	T. extensa clade	SA	UDI0010	MHJB-B1882	Hromadnik HR4198 (1)	L. Hromadnik	H. & L. Hromadnik HR 4198	Peru	Amazonas	Abra Chanchillo - Balsas	2000
fas26	T. fasciculata	T. fasciculata	K.2.3	GY004	na	na	G. Yardeni	G. Yardeni	Mexico	Veracruz	Agüita Fría			disturbed forest
fas30	T. fasciculata	T. fasciculata	K.2.3	HBV26950	MHJB-B1839	BG Wien (HBV) 0026950 (B103/94)	W. Till, M.H.J. Barfuss	G. Noller 9106	Guatemala	Sololá	Lago de Atitlán	no data
fas24655	T. fasciculata	T. fasciculata	K.2.3	HBV24655	MHJB-B1841	BG Wien (HBV) 0024655 (B99/91)	W. Till, M.H.J. Barfuss	W. & S. Till WT 7004	Costa Rica	Heredia	Barva north of Heredia	1200
fas24656	T. fasciculata	T. fasciculata	K.2.3	HBV24656	MHJB-B360	BG Wien (HBV) 0024656 (B108/94)	W. Till, M.H.J. Barfuss	R. Ehlers EM 890701	Mexico	Chiapas	Sumidero Canon at Tuxtla Gutierrez, El Mirador km 17	1200
fas24657	T. fasciculata	T. fasciculata	K.2.3	HBV24657	MHJB-B1840	BG Wien (HBV) 0024657 (B179/91)	W. Till, M.H.J. Barfuss	W. & S. Till WT 7116	Costa Rica	Puntarenas	SW declivities of Cordillera de Tilaran, along the road from Sta. Elena to Rancho Grande, at Guaria	750
fas25334	T. fasciculata	T. fasciculata	K.2.3	HBV25334	MHJB-B1838	BG Wien (HBV) 0025334 (B99B53-1)	W. Till, M.H.J. Barfuss	Kamm	Honduras	no data	no data	no data
fas25390	T. fasciculata	T. fasciculata	K.2.3	HBV25390	MHJB-B1837	BG Wien (HBV) 0025390 (B97/94)	W. Till, M.H.J. Barfuss	W. Welz 3132	Guatemala	Escuintla	Sta. Teresa Esquintla	no data
fes15	T. festucoides	T. fasciculata	K.2.3	OL009c	na	na	O. Loiseau	O. Loiseau	Costa Rica	Heredia	La Selva Biological Station	77
fes64	T. festucoides	T. fasciculata	K.2.3	OL009e	na	na	O. Loiseau	O. Loiseau	Costa Rica	Heredia	La Selva Biological Station	77
fil49	T. filifolia	T. utriculata	K.2.1	MH080b	na	na	M. de la Harpe	M. de la Harpe	Mexico	Oaxaca	San Juan Bautista Valle Nacional	300
fil65	T. filifolia	T. utriculata clade	K.2.1	MH080a	na	na	M. de la Harpe	M. de la Harpe	Mexico	Oaxaca	San Juan Bautista Valle Nacional	300
fla51	T. flabellata	T. fasciculata	K.	LSM_273c	na	na	E. Espejo-Serna, Jan. 2017	K. Silva-Mijangos	Mexico	Chiapas	Reserva de la Biósfera El Triunfo, Chiapas	1250
fla94	T. flabellata	T. fasciculata	K.	LSM_273a	na	na	E. Espejo-Serna, Jan. 2017	K. Silva-Mijangos	Mexico	Chiapas	Reserva de la Biósfera El Triunfo, Chiapas	1250
fuc24	T. fuchsii	T. utriculata	K.2.1	LSM_170A	na	na	E. Espejo-Serna, Jan. 2017	L. Silva-Mijangos	Mexico	Chiapas	Reserva de la Biósfera El Triunfo, Chiapas	1600
fuc53	T. fuchsii	T. utriculata	K.2.1	B1726	MHJB-B1726	BG Utrecht 1997GR00709		U: 1997GR00709	Mexico					UTRECHT: E.J. Gouda (BG. U, Staff), 3Z
fus4	T. fuchsii var. stephanii	T. utriculata	K.2.1	LSM_368F	na	na	L. Silva-Mijangos, Jun. 2017	L. Silva-Mijangos	Mexico	Jalisco	Reserva de la Biósfera Sierra de Manantlán, Jalisco	1400
gua19	T. guatemalensis	T. guatemalensis	K.2.2	LSM_15D	na	na	E. Espejo-Serna, Jan. 2017	L. Silva-Mijangos	Mexico	Chiapas	Reserva de la Biósfera El Triunfo, Chiapas	2000
gua95	T. guatemalensis	T. guatemalensis	K.2.2	LSM_15C	na	na	E. Espejo-Serna, Jan. 2017	L. Silva-Mijangos	Mexico	Chiapas	Reserva de la Biósfera El Triunfo, Chiapas	2000
gym17	T. gymnobotrya	T. punctulata	K.1	MH027C	na	na	M. de la Harpe	M. de la Harpe	Mexico	Veracruz	Coatepec	2040
gym18	T. gymnobotrya	T. punctulata	K.1	MH124c	na	na	M. de la Harpe	M. de la Harpe	Mexico	Oaxaca	San Felipe Usila	2210
hil98	T. hildae	T. extensa	SA	UDI009	MHJB-B1880	BG Wien (HBV) 0027606	W. Till, M.H.J. Barfuss	no data	Peru	Cajamarca	no data	no data		BG Linz
ion219	T. ionantha	T. fasciculata	K.2.3	HBV219	MHJB-B1845	BG Wien (HBV) 0030230 (B219/91)	W. Till, M.H.J. Barfuss	R. Ehlers EM 911306	Mexico	no data	100 km befor Altamirano	no data
iom24697	T. ionantha var. maxima	T. fasciculata	K.2.3	HBV24697/B279	MHJB-B1844	BG Wien (HBV) 0024697 (B279/95)	W. Till, M.H.J. Barfuss	J. Lautner	Mexico	Oaxaca	Near the town of Tehuantepec, Rio Huamelula near San Pedro Huamelula, epilithic	100
iov437	T. ionantha var. van-hyningii	T. fasciculata	K.2.3	HBV437	MHJB-B439	BG Wien (HBV) 0025358 (437/82)	W. Till, M.H.J. Barfuss	no data	Mexico	Chiapas	Rio Grijalva	no data
jun6	T. juncea	T. fasciculata	K.2.3	LSM366D	na	na	L. Silva-Mijangos, Jun. 2017	L. Silva-Mijangos	Mexico	Jalisco	Reserva de la Biósfera Sierra de Manantlán, Jalisco	1500		Tepehuaje, camino viejo a Corralitos
kir28	T. kirchhoffiana	T. punctulata	K.1	B1308	MHJB-B1308	BG Wien (HBV) 0026412 (B95/9)	W. Till, M.H.J. Barfuss	K.-D. & R. Ehlers EM942601	Mexico	Puebla	Xicotepec de Juárez - La Union	1200
kir56	T. kirchhoffiana	T. punctulata	K.1	GY25	na	na	V. Guzman	G. Yardeni	Mexico	Veracruz	Agüita Fría			disturbed forest
lei31	T. leiboldiana	T. guatemalensis	K.2.2	HBV24715	MHJB-B1842	BG Wien (HBV) 0024715 (B82/91)	W. Till	W. & S. Till 7112	Costa Rica	Alajuela	2 km N San Ranion	1030
lei57	T. leiboldiana	T. guatemalensis	K.2.2	B843	MHJB-B843	(field collection)	J.P. Pinzón	J.P. Pinzón & al. 120	Mexico	Chiapas	Tunapaz
mac78	T. macdougallii	T. punctulata	K.1	LSM385A	na	na	L. Silva-Mijangos, Jun. 2017	L. Silva-Mijangos	Mexico	Jalisco	Reserva de la Biósfera Sierra de Manantlán, Jalisco	2800
mac79	T. macdougallii	T. punctulata	K.1	LSM385B	na	na	L. Silva-Mijangos, Jun. 2017	L. Silva-Mijangos	Mexico	Jalisco	Reserva de la Biósfera Sierra de Manantlán, Jalisco	2800
mak22	T. makoyana	T. utriculata	K.2.1	LSM374B	na	na	L. Silva-Mijangos, Jun. 2017	L. Silva-Mijangos	Mexico	Jalisco	Reserva de la Biósfera Sierra de Manantlán, Jalisco	1500
mak80	T. makoyana	T. utriculata	K.2.1	LSM374C	na	na	L. Silva-Mijangos, Jun. 2017	L. Silva-Mijangos	Mexico	Jalisco	Reserva de la Biósfera Sierra de Manantlán, Jalisco	1500
mar21	T. marnier-lapostollei	T. mima	SA	UDI008	MHJB-B1879	BG Wien (HBV) 0024729 (B98B87-1)	W. Till, M.H.J. Barfuss	W. Rauh R 35345	Peru	Cajamarca	at Río Chancay, between km 6 & km 15 at road to Santa Cruz, E Río Chancay bridge	600-800
mim11	T. mima	T. mima	SA	UDI001	MHJB-B1864	Hromadnik HR17078 (1)	L. Hromadnik	H. & L. Hromadnik HR 17078	Ecuador	Azuay	Gualaceo - Remigio Crespo	2500
mim20417	T. mima var. chiletensis	T. extensa	SA		MHJB-B1438	BG Wien (HBV) 0020417	W. Rauh	W. Rauh R 69103	Peru	Cajamarca	Magdalena District, Huaquillas, valley of Río Magdalena	1000
pun2	T. punctulata	T. punctulata	K.1	MH016_h	na	na	M. de la Harpe	M. de la Harpe	Mexico	Veracruz	San Andres Tuxtla	1105
pun5	T. punctulata	T. punctulata	K.1	LSM_147C	na	na	A. Hernández-Rojas, Dec. 2016	L. Silva-Mijangos	Mexico	Chiapas	Reserva de la Biósfera El Triunfo, Chiapas	1800
sch12	T. schiedeana	T. fasciculata	K.2.3	MH076_B1	na	na	M. de la Harpe	M. de la Harpe	Mexico	Oaxaca	San Juan Bautista Valle Nacional	300
sch41	T. schiedeana	T. fasciculata	K.2.3	LSM373d	na	na	L. Silva-Mijangos, Jun. 2017	L. Silva-Mijangos	Mexico	Jalisco	Reserva de la Biósfera Sierra de Manantlán, Jalisco	1500
sch83	T. schiedeana	T. fasciculata	K.2.3	LSM373c	na	na	L. Silva-Mijangos, Jun. 2017	L. Silva-Mijangos	Mexico	Jalisco	Reserva de la Biósfera Sierra de Manantlán, Jalisco	1500
spi67	T. spiraliflora	T. extensa	SA	UDI003	MHJB-B1866	Hromadnik HR4203 (1)	L. Hromadnik	H. & L. Hromadnik HR 4203	Peru	Amazonas	km 355, E Balsas	1700
spi68	T. spiraliflora	T. extensa	SA	UDI004	MHJB-B1867	Hromadnik HR4203 (2)	L. Hromadnik	H. & L. Hromadnik HR 4203	Peru	Amazonas	km 355, E Balsas	1700
tri42	T. tricolor	T. fasciculata	K.2.3	OL053C	na	na	O. Loiseau	O. Loiseau	Costa Rica		Estación Biológica Las Cruces	1134
tri8	T. tricolor	T. fasciculata	K.2.3	OL053_A	na	na	O. Loiseau	O. Loiseau	Costa Rica		Estación Biológica Las Cruces	1134
var43	T. variabilis	T. fasciculata	K.2.3	B1181	MHJB-B1181	(field collection)	J.P. Pinzón	I. M. Ramírez M. 1798
zoq45	T. zoquensis	T. fasciculata	K.2.3	LSM188A	na	na	E. Espejo-Serna, Jan. 2017	L. Silva-Mijangos	Mexico	Chiapas	Reserva de la Biósfera El Triunfo, Chiapas	1200
zoq46	T. zoquensis	T. fasciculata	K.2.3	LSM188C	na	na	E. Espejo-Serna, Jan. 2017	L. Silva-Mijangos	Mexico	Chiapas	Reserva de la Biósfera El Triunfo, Chiapas	1200
