## Supporting Table S2 for "The explosive radiation of the Neotropical *Tillandsia* subgenus *Tillandsia* (Bromeliaceae) has been accompanied by pervasive hybridization"

### Sheet: Sheet1
Supporting table S1 list of species sampled for this study with clade assignment, phenotype and ecology (if known). References to corresponding literature are detailed in sheet 2.
species	clade	habit (epiphyte, terrestrial, saxicolous)	leaf succulence/ hydroderma	Photosynthis (CAM / C3)	Isotope ratio δ13C (‰)	leaf	trichome	water tank	bract colors	petals/ flower colors	distribution	Ecology (if known)	elevation [meters]	reproductive system	Other	Conservation status	endemic/ widespread
T. achyrostachys	T. punctulata	Epiphytic [1]	rather no	CAM[13]	−14.7[13]	dark green, short and thick[4]	yes[4]	maybe[WT], small[4]	Pink[2]	green (citron)[2]	Mexico[1]	oak forests[3]/ desert scrub[3]/ palm grove[3], xeric [4]	330-2350 [6]	ornithophilous, SI[7], outcrossing[3]	occur on 35·1 % of B. copallifera trees[2]	vulnerable	Endemic [1][6]
T. adpressiflora	T. extensa	Epiphytic [14]	no	C3[13][14]	-26.2[13]	green thin leaves 10-15 cm wide[19]	no?[19]	yes[19]	red/yellow[19]	purple[19]	Bolivia, Venezuela, Colombia, Ecuador, Peru, French Guiana, northern Brazil[15]	epiphyte lower montane forest	0-1000[14]	ornithophilous			widespread[15]
T. albida	K.2.1	Epiphytic [19]	yes	C3[13]	-21.9[13]	white, smooth leaf surfaces [18]	yes[18]	Intermediate [18]	yellow[IN]	cream[IN]	Mexico[15]	xerophytic [17]	1380-2150[6]	ornithophilous	xerophytic [17]	LC	Endemic [6]
T. bulbosa	K.2.3	epiphytic [20]	yes	CAM[13]	−12.4[13]	thick, green, hard, crooked[16]	yes[21]	no[20]	green[20]	purple (lila) [20]	Belize, Brazil, Caribbean, Colombia, Costa Rica, Ecuador, El Salvador, French Guiana, Guatemala, Guyana, Honduras, Mexico, Nicaragua, Panama, Suriname, US, Venezuela	Myrmecophyte [16], xeromorphic [20]	0-1030[6]	ornithophilous	Myrmecophyte [16]	LC	widespread
T. butzii	K.2.3	Epiphytic [22] in mostly dry open habitats	yes[22]	CAM[13]	−13.1[13]	thin, hard[22]	yes[22]	no[22]	red/green[IN]	purple (lila)[IN}	Mexico, Panama, Honduras, Guatamala, Nicaragua, El Salvador, Costa Rica, Belize		800-2810[6]	ornithophilous	Myrmecophyte [22]		widespread
T. caput-medusae	K.2.3	epiphytic [7]	yes[22]	CAM[13]	−15.4[13]	thick, twisting, bulbous[22]	yes[22]	no[7][22]	pink[11]	purple (lila)[11]	Belize, Costa Rica, El Salvador, Guatemala, Honduras, Mexico, Nicaragua, Panama		0-2300[6]	ornithophilous; SI[7]	Myrmecophyte [22]		widespread
T. concolor	K.2.3	Epiphytic [23]	yes	CAM[13]	−18.6[13]	thick, greyish green, red in sun[GY], white, smooth leaf surfaces[18]	yes [18]	small, intermediate [18]	green red [GY]	red pink[GY]	El Salvador, Mexico [6]	exposed habitats, coastal[23]	0-1090 [6]	ornithophilous		LC	Endemic [6]
T. cossonii	T. punctulata	ephiphytic	maybe	C3[13]	−22.7[13]	Green-grey, wide and long	yes	yes[GY]/ intermediate[WT]	pink[IN]	yellow-green (citron)[IN]	Mexico[24]		1500-2600[6], 3900[24]	ornithophilous			Endemic [6]
T. ecarinata	SA	lithophytic [25]	no	C3?[IN]	NA	green, wide, shiny[IN]	no [IN]	Yes [IN]	red	blue-violet	Peru[15]	dry forest[25]	300–700 [25]	ornithophilous		LC	Endemic [25]
T. extensa	SA	saxicolous[25]	yes	CAM[13]	-18.8[13]	thin, wide, green. develop purple foliage[25]	NA	yes[IN]	green/red[25]	dark violet[25]	Peru[25]	xerophytic [25]	500-700[13], 2500 m[25]	ornithophilous			Endemic to N. peru[25]
T. fasciculata	K.2.3	Epiphytic [3]	yes[12]	CAM[8][12][13]	−16.1[12], -19.9[13]	Greyish thin leaves, thick cuticle[12]	yes[12]	no[12]	red/yellow[3]	purple (lila)[9]	Mexico, Central America, West Indies, N. South America.[15]	juniper forests[3]/palm grove[3]mature forests[10]	0-1860[6]	ornithophilous	xeromorphic [3], occurs in juniper forests[3], mature forests[10]	LC	widespread[6]
T. festucoides	K.2.3	epiphytic [3]	rathes yes	CAM[13]	−14.6[13]	light green, thin and grassy[BS]	NA	no[BS]	red[IN]	purple (lila)[IN]	Belize, Caribbean, Costa Rica, Guatemala, Honduras, Mexico, Nicaragua, Panama [15]	decidious, evergreen and semi-evergreen	25-1400[6]	ornithophilous			widespread
T. filifolia	K.2.1	epiphytic [28]	No [BS]	C3[13]	−27.2[13]	many thin green leaves, filiform[29]	yes [BS]	no[BS]	green[29]	pale lavender, white[29]	Belize, Costa Rica, Guatemala, Honduras, Mexico, Nicaragua[15]		0-1750[6]	entomophilous	non-tubular flowers		widespread
T. flabellata	K.2.3	epiphytic [IN]	no	CAM[13]	-15.1[13]	green, hard	NA	intermediate	red[IN]	purple (lila)[IN]	Mexico, Guatemala, El Salvador, Honduras, Nicaragua [15]		380-1500[6]	ornithophilous			widespread
T. fuchsii	K.2.1	epiphytic [BS]	somewhat [BS]	C3[13]/ CAM	−21.1[13]	many thin and greyish	yes	no	red[BS]	purple[BS]	Mexico, Guatemala[15]		400-2016[6]	ornithophilous		endangered [BS]	widespread; Endemic [BS]
T. fuchsii. var. steph	K.2.1	epiphytic [BS]	somewhat	CAM	NA	many thin and greyish	yes	no	red[BS]	purple[BS]	Mexico[15]	deciduous-leaf shrubland	200	ornithophilous		vulnerable	Endemic [15]
T. guatemalensis	K.2.2	epiphytic [30]	no[BS]	C3[13]	−25.3[13]	green, wide and long[BS]	no[BS]	yes[31]	red[BS]	purple (lila)[IN]	Costa Rica, El Salvador, Guatemala, Honduras, Mexico Northeast, Mexico Southeast, Mexico Southwest, Nicaragua, Panamá[15]		900-2800[6]	ornithophilous/entomophilous			Widespread [25]
T. gymnobotrya	T. punctulata	Saxicolous and epiphytic, cliffs and forest	no	C3[13]	−23.9[13]	wide, thin, light green greyish	NA	maybe	pink[15]	purple[15]	Mexico - Cosa Rica [15]		100-2800[6]	ornithophilous/entomophilous		vulnerable	Endemic [6]
T. hildae	SA	Saxicolous[25]	yes	prob. CAM	NA	white cross-banded leaves[BS]	NA		green[BS]	blue-violet[BS]	Peru[25]	dry forest[25], dry valleys[BS]	1000–1100[25]	ornithophilous	xerophyte	LC	Endemic [25]
T. ionantha	K.2.3	epiphytic, occasionally saxicolous[5] or terrestrial [12]	yes[12]	CAM[12]	-13.9[12]	yes[33]	yes[12]	no[12]	red[12]	purple[12]	central Mexico to Nicaragua[5]	desert scrubs[3] xeromorphic [20]	0-1750[6]	ornithophilous; outcrossing[5] or mixed, exserted genitalia[5]	semi-xeric [5]		widespread
T. juncea	K.2.3	Epiphytic and terrestrial[12]	yes[12]	CAM[12]	-15.3[12]	thick, narrow, grassy, bluish green	yes[34]	no[12]	green red[3]	purple (lila)[3][12], pink	Bolivia, Brazil, Caribbean, Colombia, Costa Rice, Ecuador, El Salvador, Guatamala, Honduras, Mexico, Nicaragua, Panama, Peru, US, Venezuela[4]]	juniper forest[3]/ oak forest[3]	0-2500[6]	ornithophilous; Self & cross. hummingbird pollinated[34]	increase in abundance in disturbed forests, isolated trees in pastures,coffee plantations		Widespread [25]
T. kirchhoffiana	T. punctulata	epiphytic [GY]	no	C3[13]	−22.9[13]	Green sheets, long filiform. [36]	no[IN]	intermediate[36]	green red[3]	purple (lila)[3]	Mexico[15]	mesic [BS]	1000-2100[6]	ornithophilous	increase in abundance in disturbed forests, isolated trees in pastures,coffee plantations		Endemic [6]
T. leiboldiana	K.2.2	Epiphytic and terrestrial [12]	no[12]	C3[12]	-31.3[12]	soft, green, wide[IN]	no[12]	yes[12]	red[12]	purple[12]	Belize, Costa Rica, El Salvador, Guatemala, Honduras, Mexico Central, Mexico Gulf, Mexico Southeast, Mexico Southwest, Nicaragua, Panamá[15]		800-1900[6]	ornithophilous/?entomophilous			widespread
T. macdougallii	T. punctulata	epiphytic [37]	no[39]	C3?[13]	-20.8[13]	semi-fleshy, ashen-green	yes[37]	intermediate	pink[3]	purple[3]	Mexico[37]	oak forest[3], pine forest, oak-pine forest[37]	1800-3300[6]	ornithophilous; mixed[38]		LC	Endemic [6]
T. makoyana	K.2.1	epiphytic [26]	rather yes	CAM[13]	−13.9[13]	greyish, glaucous-grey	yes[IN}	yes[26]	green red[3]	purple (lila)[3], citron stamens[3]	Costa Rica, El Salvador, Guatemala, Honduras, Mexico, Nicaragua[15]	oak forest[3]	50-2320[6]	monocarpic, Sc [, hummingbird pollinated26]			Endemic [6]
T. marnier-lapostollei	SA	lithophyte	rather yes	CAM[13]	−14.6[13]	large, green-greysh, wide	NA	yes	green	blue-violet	Ecuador?[25]	saxicolous	500-1880[13]	ornithophilous		LC	Endemic
T. mima	SA	lithophyte or epiphyte[BS]	yes[BS]	CAM[13]	-15[13]	large, hard, greyish-green[BS]	yes[BS]	yes	carmine-red	violet	Colombia, Ecuador, Peru[15]	saxicolous	650-1900 [BS]	ornithophilous		LC	Endemic
T. mima var. chilensis	SA	Saxicolous[25]	yes	CAM	NA		yes	intermediate	carmine-red	dark-violet[25]	Peru[25]	terrestrial in dry valley	800m[25]	ornithophilous	xyrophyte	LC	Endemic [25]
T. punctulata	T. punctulata	Epiphytic [40]	no	C3[13]	−24.5[13]	thick, narrow, grassy, bluish green	maybe	intermediate[32]	green[BS]	dark purple, black, white apex[BS]	Belize, Costa Rica, El Salvador, Guatemala, Honduras, Mexico, Nicaragua, Panama[15]	cloud forest[40]	200-2200[6]	ornithophilous; pref. Outcrosser	increase in abundance in disturbed forests, isolated trees in pastures,coffee plantations		widespread
T. schiedeana	K.2.3	epiphytic [41]	yes[41]	CAM[13]	−12.1[13]	thin, hard, greyish[BS]	yes[35]	no[7]	red[3]	yellow/green[3]	Belize, Caribbean, Colombia, Costa Rica, El Salvador, Guatemala, Honduras, Mexico, Nicaragua, Venezuela[15]	juniper forest[3]/ oak forest[3] desert scrub[3]/ palm grove [3]	0-2230[6]	ornithophilous and SC, high-selfing[7]			Endemic [6]
T. spiraliflora	SA	Saxicolous [25]	rather no	CAM	NA	thin, wide, greyish	NA	intermediate	green[IN]	purple[IN]	Peru[25]	dry forest[25]	1700[25]	ornithophilous		LC	Endemic [25]
T. tricolor	K.2.3	epiphytic	yes[BS]	CAM[13]	−15.2[13]	narrow, green or red, greyish[BS]	yes[BS]	no	red yellow green[BS]	purple[BS]	Belize, Costa Rica, Guatemala, Honduras, Mexico, Nicaragua, Panama[15]		250-1820[6]	ornithophilous			widespread
T. variabilis	K.2.3	epiphytic [15]	no	CAM[13]	-12.7[13]	soft	no[BS]	yes[42]	green red[BS]	lavender to blue[BS]	Belize, Bolivia, Colombia, Costa Rica, Cuba, Dominican Republic, Florida, Guatemala, Haiti, Honduras, Jamaica, Mexico Central-Southwest, Nicaragua, Panamá, Puerto Rico, Venezuela[15]	amazon forest, Premontane Humid Forest[25]	550-1170[6]	ornithophilous; possibly cleistogamous[29]		Threatened	widespread
T. carnosa var. boliviensis	outgroup	lithophytic [25]	no	C3	NA	thick, green	NA	yes[42]	green	blue-violet	Bolivia[15]	lithophyte	3000	ornithophilous		LC	Endemic
T. complanata	outgroup	epyphitic, lithophytic	no	C3	NA	thin, green	no	yes[42]	red or green	blue (and purple-red)	Bolivia, Peru, northern Brazil, Colombia, Guyana, Costa Rica, Panama, Cuba, Jamaica, Trinidad, Venezuela, Ecuador [15]		750-3000 [IN]	ornithophilous/ entomophilous	non-terminal blooming bromeliad, axillary inflorescences.	widespread	widespread
														SI - self incompitable		LC - Least concern
														SC - self compitable

### Sheet: references
Corresponding literature for supporting table S1.
code	reference
1	Smith LB, Downs RJ. 1977. Tillandsioideae (Bromeliaceae). Flora Neotropica Monograph, New York: Hafner Press, 14: 663–1494.
2	González-Astorga, J., Cruz-Angon, A., Flores-Palacios, A., & Vovides, A. P. (2004). Diversity and genetic structure of the Mexican endemic epiphyte Tillandsia achyrostachys E. Morr. ex Baker var. achyrostachys (Bromeliaceae). Annals of Botany, 94(4), 545-551.
3	Gomez-Escamilla, N., Espejo-Serna, A., López-Ferrari, A. R., & Krömer, T. (2018). The Epiphytic Bromeliad Flora of the RTP Cerros Negro-Yucaño, Oaxaca, Mexico. Journal of the Bromeliad Society, 68(1), 45-57.
4	Benzing, D. H., & Burt, K. M. (1970). Foliar permeability among twenty species of the Bromeliaceae. Bulletin of the Torrey Botanical Club, 269-279.
5	Soltis, D. E., Gilmartin, A. J., Rieseberg, L., & Gardner, S. (1987). Genetic variation in the epiphytes Tillandsia ionantha and T. recurvata (Bromeliaceae). American Journal of Botany, 74(4), 531-537.
6	Espejo-Serna, A., López-Ferrari, A. R., Ramírez-Morillo, I., Holst, B. K., Luther, H. E., & Till, W. (2004). Checklist of Mexican Bromeliaceae with notes on species distribution and levels of endemism. Selbyana, 33-86.
7	Orozco-Ibarrola, O. A., Flores-Hernández, P. S., Victoriano-Romero, E., Corona-López, A. M., & Flores-Palacios, A. (2015). Are breeding system and florivory associated with the abundance of Tillandsia species (Bromeliaceae)?. Botanical Journal of the Linnean Society, 177(1), 50-65.
8	Benzing, D. H. (2000). Bromeliaceae: profile of an adaptive radiation. Cambridge University Press.
9	Cascante-Marin, A., De Jong, M., Borg, E. D., Oostermeijer, J. G. B., Wolf, J. H., & den Nijs, J. C. (2006). Reproductive strategies and colonizing ability of two sympatric epiphytic bromeliads in a tropical premontane area. International Journal of Plant Sciences, 167(6), 1187-1195.
10	Cascante-Marín, A., Wolf, J. H., Oostermeijer, J. G. B., Den Nijs, J. C. M., Sanahuja, O., & Durán-Apuy, A. (2006). Epiphytic bromeliad communities in secondary and mature forest in a tropical premontane area. Basic and Applied Ecology, 7(6), 520-532.
11	Flores-Palacios, A., Bustamante-Molina, A. B., Corona-López, A. M., & Valencia-Díaz, S. (2015). Seed number, germination and longevity in wild dry forest Tillandsia species of horticultural value. Scientia Horticulturae, 187, 72-79.
12	De La Harpe, M., Paris, M., Hess, J., Barfuss, M. H. J., Serrano‐Serrano, M. L., Ghatak, A., ... & Lexer, C. (2020). Genomic footprints of repeated evolution of CAM photosynthesis in a Neotropical species radiation. Plant, Cell & Environment, 43(12), 2987-3001.
13	Crayn, D. M., Winter, K., Schulte, K., & Smith, J. A. C. (2015). Photosynthetic pathways in Bromeliaceae: phylogenetic and ecological significance of CAM and C3 based on carbon isotope ratios for 1893 species. Botanical Journal of the Linnean Society, 178(2), 169-221.
14	Medina, E. (1974). Dark CO2 fixation, habitat preference and evolution within the Bromeliaceae. Evolution, 677-686.
15	Kew world checklist - https://powo.science.kew.org/
16	Moonen, J. (2013). A Bromeliad'Hotspot'in French Guiana. Journal of the Bromeliad Society, 63(3-6), 180-231.
17	Kováčik, J., Klejdus, B., Štork, F., & Hedbavny, J. (2012). Physiological responses of Tillandsia albida (Bromeliaceae) to long-term foliar metal application. Journal of hazardous materials, 239, 175-182.
18	Pierce, S. (2007). The jeweled armor of Tillandsia—Multifaceted or elongated trichomes provide photoprotection. Aliso: A Journal of Systematic and Evolutionary Botany, 23(1), 44-52.
19	Koch, A. K., Monteiro, R. F., & Ilkiu-Borges, A. L. (2015). Checklist de Bromeliaceae da região da volta grande do Xingu, Pará, Brasil. Rodriguésia, 66, 455-464.
20	Guarçoni, E. A., Sousa, J. D., Ferreira, A. W., Junior, W. R., Oliveira, M. S., & Silva, E. O. (2020). New occurrence records of Bromeliaceae for the state of Maranhão, northeastern Brazil. Check List, 16, 1575.
21	Sugden, A. M. (1981). Aspects of the ecology of vascular epiphytes in two Colombian cloud forests. II. Habitat preferences of Bromeliaceae in the Serrania de Macuira. Selbyana, 5(3/4), 264-273.
22	Benzing, D. H. (1970). An investigation of two bromeliad myrmecophytes: Tillandsia butzii Mez, T. caput-medusae E. Morren, and their ants. Bulletin of the Torrey Botanical Club, 109-115.
23	Garcia-Franco, J. G. (1996). Distribución de epífitas vasculares en matorrales costeros de Veracruz, México. Acta Botánica Mexicana, (37), 1-9.
24	Ceja-Romero, J. (Ed.). (2012). Epífitas vasculares del Bajío y de regiones adyacentes. Instituto de Ecología AC, Centro Regional del Bajío.
25	León, B., & Alva, A. S. (2008). General overview of Tillandsia subgenus Tillandsia in Peru: the three-pinnate species and the case of two endemic species. Revista peruana de biología, 15(1), 25-30.
26	Sáyago, R., Quesada, M., Aguilar, R., Ashworth, L., Lopezaraiza-Mikel, M., & Martén-Rodríguez, S. (2018). Consequences of habitat fragmentation on the reproductive success of two Tillandsia species with contrasting life history strategies. AoB Plants, 10(4), ply038.
27	Olmsted, I., & Juárez, M. G. (1996). Distribution and conservation of epiphytes on the Yucatan Peninsula. Selbyana, 58-70.
28	Krömer, T., Acebey, A., Kluge, J., & Kessler, M. (2013). Effects of altitude and climate in determining elevational plant species richness patterns: a case study from Los Tuxtlas, Mexico. Flora-Morphology, Distribution, Functional Ecology of Plants, 208(3), 197-210.
29	Gardner, C. S. (1986). Inferences about pollination in Tillandsia (Bromeliaceae). Selbyana, 76-87.
30	Wolf, J. H., & Konings, C. J. (2001). Toward the sustainable harvesting of epiphytic bromeliads: a pilot study from the highlands of Chiapas, Mexico. Biological conservation, 101(1), 23-31.
31	Aranda-Coello, J. M., Mendoza Velázquez, O. M., Gómez Cruz, A., Cervantes Díaz, J., Villalobos Escobar, C. A., Moctezuma Hérnandez, N., & Montoya Cabrera, E. A. (2018). Ausencia de anfibios en bromelias de tanque en la Estación Biológica San José, Chiapas, México. Cuadernos de Investigación UNED, 10(1), 227-229.
32	Hietz, P., Ausserer, J., & Schindler, G. (2002). Growth, maturation and survival of epiphytic bromeliads in a Mexican humid montane forest. Journal of Tropical Ecology, 18(2), 177-191.
33	Nowak, E. J., & Martin, C. E. (1997). Physiological and anatomical responses to water deficits in the CAM epiphyte Tillandsia ionantha (Bromeliaceae). International Journal of Plant Sciences, 158(6), 818-826.
34	Mosti, S., Ross Friedman, C., Pacini, E., Brighigna, L., & Papini, A. (2013). Nectary ultrastructure and secretory modes in three species of Tillandsia (Bromeliaceae) that have different pollinators. Botany, 91(11), 786-798.
35	Chilpa-Galván, N., Márquez-Guzmán, J., Zotz, G., Echevarría-Machado, I., Andrade, J. L., Espadas-Manrique, C., & Reyes-García, C. (2018). Seed traits favouring dispersal and establishment of six epiphytic Tillandsia (Bromeliaceae) species. Seed Science Research, 28(4), 349-359.
36	Guzmán-Jacob, V. (2013). Diversidad de macroartrópodos asociados a tres especies de tillandsia (Bromeliaceae) en Tlalnelhuayocan, Veracruz.
37	Vázquez Hurtado, N. B. (2014). Germinación y propagación de Tillandsia macdougallii LB Sm y Tillandsia violacea Baker (Bromeliaceae) con fines de aprovechamiento sustentable (Master's thesis).
38	Mondragon, D., Valverde, T., & Hernández-Apolinar, M. (2015). Population ecology of epiphytic angiosperms: a review. Tropical Ecology, 56(1).
39	Ticktin, T., Mondragón, D., & Gaoue, O. G. (2016). Host genus and rainfall drive the population dynamics of a vascular epiphyte. Ecosphere, 7(11), e01580.
40	Toledo-Aceves, T., García-Franco, J. G., Lozada, S. L., Mateos, M. L. L., & MacMillan, K. (2012). Germination and seedling survivorship of three Tillandsia species in the cloud-forest canopy. Journal of Tropical Ecology, 28(4), 423-426.
41	Loeschen, V. S., Martin, C. E., Smith, M., & Eder, S. L. (1993). Leaf anatomy and CO 2 recycling during crassulacean acid metabolism in twelve epiphytic species of Tillandsia (Bromeliaceae). International Journal of Plant Sciences, 154(1), 100-106.
42	Judith, C., Schneider, J. V., Schmidt, M., Ortega, R., Gaviria, J., & Zizka, G. (2013). Using high-resolution remote sensing data for habitat suitability models of Bromeliaceae in the city of Mérida, Venezuela. Landscape and urban planning, 120, 107-118.
IN	blog/forum
BS	bromeliad society website and articles
GY	field observations, G. Yardeni
none	Walter Till, private correspondence
