## Supporting Table S3 for "The explosive radiation of the Neotropical *Tillandsia* subgenus *Tillandsia* (Bromeliaceae) has been accompanied by pervasive hybridization"

### Sheet: mapping_stats_unified
Supporting table S3 samples accessions with information about sequence read number, alignment rates and number of sequences after filtering. samples marked grey were removed from analysis
Number in project	Species	clade	extraction_kit		seq_platform	read (total)	coverage_sam	reads (bowtie reports)	aligned_concord_0	aligned_concord_1	aligned_concord_>1	alignment_rate[bowtie,%]	mapped_reads[samtools]	alignment_rate[samtools,%	mapped_paired	mapped_paired_rate	MQ>10	MQ>10_%	coverage_MQ10	duplication_rate	Coverage sam	read (bowtie reports)	Alignment rate [bowtie,%]	mapped_reads[samtools]	alignment_rate[samtools,%	mapped_paired	mapped_paired_rate	reads_HighQ	reads_HighQ_%	coverage_HQ	duplication_rate[picard]	notes
ach58	T. achyrostachys	K.1	QIAGEN	NEBNext Ultra II DNA PCR-free Library Prep Kit	NovaSeqS1 PE150	52788378															6.90072	26295156	80.09	42121735	0.797936	41644464	0.788895	29026704	0.549869	4.8958	0.118886
ach9	T. achyrostachys	K.1	CTAB	KAPA LTP	Illumina HiSeqV4 PE125	80291160	6.84413	39292670	4809060	4457067	30026543	91.65	72026589	0.897067	71297890	0.887992	45670621	0.58116	4.46398	0.0189	9.67788	39292670	89.36	70222975	0.874604	69572390	0.866501	46563014	0.592515	6.54273	0.016807
adp50	T. adpressiflora	SA	CTAB	KAPA LTP	Illumina HiSeqV4 PE125	254468532															26.581	127234266	79.76					114344720	0.449347	14.3548	0.138676
alb269	T. albida	K.2.1	CTAB	Illumina TrueSeq PCR free	Illumina HiSeqV4 PE125	111574508	3.64363	19825204	2910594	2959378	13955232	96.01	38067446	0.341184	37445684	0.335611	23572550	0.59451	2.33057	0.006712	13.3495	55627601	90.09					71520128	0.642847	9.74849	0.03843
alb59	T. albida	K.2.1	QIAGEN	NEBNext Ultra II DNA PCR-free Library Prep Kit	NovaSeqS1 PE150	30988234																15346023	87.62	28292517	0.913008	27701826	0.893947	19696207	0.635603	3.28864	4.55497	Removed - kinship
bul16	T. bulbosa	K.2.3	CTAB	NEBNext Ultra II DNA PCR-free Library Prep Kit	Illumina HiSeqV4 PE125	84840706	3.36088	20879930	4108543	3140123	13631264	83.31	34818072	0.778356	34406580	0.769188	23076507	0.552046	2.29664	0.025184	9.88809	NA	NA	34768743	0.777492	34457826	0.770589	45316108	0.534132	6.43563	0.138265, 0.015719
bul29	T. bulbosa	K.2.3	CTAB	NEBNext Ultra II DNA PCR-free Library Prep Kit	NovaSeqS1 PE150	38074934	3.35108	18364060	2389268	3028668	12946123	93.015	34181765	0.897222	35249236	0.922477	22448518	0.610726	2.25767	0.018092	4.77021	18364059	92.075	33830304	0.888183	33467480	0.878721	23750445	0.646656	3.37369	0.016079
but3	T. butzii	K.2.3	QIAGEN	NEBNext Ultra II DNA PCR-free Library Prep Kit	NovaSeqS1 PE150	111336080	3.87831	27014733	7456931	3998823	15558979	74.56	40281821	0.361804	39874928	0.358149	28142081	0.520865	2.76819	0.013722	6.4598	NA	NA	39466106	0.354477	39184942	0.351952	61116328	0.548936	8.72676	0.010065
but87	T. butzii	K.2.3	QIAGEN	NEBNext Ultra II DNA PCR-free Library Prep Kit	NovaSeqS1 PE150	114263320															17.4267	56988347	90.69	103364170	0.904614	102831646	0.899953	76935744	0.675013	13.137	0.177204
cap32	T. caput-medusae	K.2.3	CTAB	KAPA LTP	Illumina HiSeqV4 PE125	35151386	2.92141	15605180	1529286	2789269	11286625	95.595	29846054	0.848443	29506154	0.838765	19728989	0.631701	1.98817	0.018669	4.18141	15605180	95.49	29810109	0.847614	29520568	0.839416	20163869	0.573629	2.85206	0.013433
cap61	T. caput-medusae	K.2.3	QIAGEN	NEBNext Ultra II DNA PCR-free Library Prep Kit	NovaSeqS1 PE150	27891184															6.42161	22621489	84.65	38300169	1.3732	37971822	1.36143	27891184	0.616475	4.73997	0.147752
car92	T. carnosa var. boliviensis	outgroup	QIAGEN	NEBNext Ultra II DNA PCR-free Library Prep Kit	NovaSeqS1 PE150	74302808															9.54226	36866422	84.99	62668514	0.843421	59818708	0.805067	36571892	0.496005	5.95591	0.140004
cat27	T. cf. tricolor (fasciculata	K.2.3	CTAB	KAPA LTP	Illumina HiSeqV4 PE125	22654846	0	0	0	0	0	#DIV/0!	0	#DIV/0!	0	#DIV/0!	0	#DIV/0!	0	0	2.62	10781334	85.82					4711113	0.218485	1.91312	0.009627
com90	T. complanata	outgroup	CTAB	KAPA LTP	Illumina HiSeqV4 PE125	138144334															14.4118	69072167	78.72					22448508	0.1625	1.31739	0.119168
con14	T. concolor	K.2.3	CTAB	KAPA LTP	Illumina HiSeqV4 PE125	43808582	1.3081	7286560	929644	1289003	5067913	92.39	13464133	0.30734	13276194	0.30305	8954890	0.61448	0.900918	0.006618	6.14989	NA	NA					27640577	0.63094	12.9435	0.138972, 0.005013
cos38	T. cossonii	K.1	CTAB	KAPA LTP	Illumina HiSeqV4 PE125	50458014	1.3081	7286560	929644	1289003	5067913	92.39	13464133	0.30734	13276194	0.30305	8954890	0.61448	0.900918	0.006618	6.06039	22947865	85.8988	43126802	0.804722	42699498	0.795793	29486934	0.642477	4.17736	0.020537
cos39	T. cossonii	K.1	CTAB	KAPA LTP	Illumina HiSeqV4 PE125	65645928	1.3081	7286560	929644	1289003	5067913	92.39	13464133	0.30734	13276194	0.30305	8954890	0.61448	0.900918	0.006618	7.92851	30234425	88.3844	56369012	0.838307	55805090	0.829344	38758323	0.640963	5.49475	0.02555
eca88	T. ecarinata	SA	QIAGEN	NEBNext Ultra II DNA PCR-free Library Prep Kit	NovaSeqS1 PE150	82002040															11.5218	40297289	90.66	73067107	0.89104	70901994	0.864637	48138176	0.597288	8.00426	0.14278
ext89	T. extensa	SA	QIAGEN	NEBNext Ultra II DNA PCR-free Library Prep Kit	NovaSeqS1 PE150	98455094															13.7545	48372944	90.52	87572304	0.889464	84783300	0.861137	57308431	0.59236	9.50291	0.143973
ext90	T. extensa	SA	QIAGEN	NEBNext Ultra II DNA PCR-free Library Prep Kit	NovaSeqS1 PE150	67806390															9.54891	33538475	90.37	60616743	0.893968	58631156	0.864685	39655139	0.591189	6.58749	0.142308
ext91	T. extensa	SA	QIAGEN	NEBNext Ultra II DNA PCR-free Library Prep Kit	NovaSeqS1 PE150	94123032															13.0489	46140271	90.05	83098160	0.882867	80403476	0.854238	54138476	0.586673	8.97943	0.147536
fas24655	T. fasciculata	K.2.3	CTAB	Illumina TrueSeq PCR free single index	Illumina HiSeqV4 PE125	111924314															14.7251	55775701	91.6					73296850	0.657068	10.5741	0.021904
fas24656	T. fasciculata	K.2.3	CTAB	Illumina TrueSeq PCR free single index	Illumina HiSeqV4 PE125	119276338															15.9522	59439920	94.33					80802242	0.679697	11.5409	0.024239
fas24657	T. fasciculata	K.2.3	CTAB	Illumina TrueSeq PCR free single index	Illumina HiSeqV4 PE125	99528422															13.5494	49598337	94.39					69184879	0.697452	10.0187	0.023444
fas25334	T. fasciculata	K.2.3	CTAB	Illumina TrueSeq PCR free single index	Illumina HiSeqV4 PE125	116009950															14.64	57852756	88.98					74013253	0.639669	10.5568	0.025161
fas25390	T. fasciculata	K.2.3	CTAB	Illumina TrueSeq PCR free single index	Illumina HiSeqV4 PE125	118874624															15.9264	59254274	93.95					80811228	0.681902	11.5927	0.023193
fas26	T. fasciculata	K.2.3	QIAGEN	KAPA LTP	Illumina HiSeqV4 PE125	50581700	10.6147	50581700	10.6147	50581700	10.6147	50581700	10.6147	50581700	10.6147	50581700	10.6147	50581700	10.6147	50581700	10.6147	40331611	96.55	56465112	0.700011	8.05677	0.01238	56465112	0.700011	8.05677	0.012388
fas30	T. fasciculata	K.2.3	QIAGEN	KAPA LTP	Illumina HiSeqV4 PE125	113808178															15.266	56724350	94.59					76324527	0.672767	10.8923	0.023961
fes15	T. festucoides	K.2.3	CTAB	KAPA LTP	Illumina HiSeqV4 PE125	137091043															20.5653	NA	NA					24503411	0.178738	12.9435	0.178206, 0.010377
fes64	T. festucoides	K.2.3	QIAGEN	NEBNext Ultra II DNA PCR-free Library Prep Kit	NovaSeqS1 PE150	34387048															4.87198	16854289	85.74	28902250	0.840498	28594264	0.831542	21227094	0.629724	3.61974	0.124901
fil49	T. filifolia	K.2.1	QIAGEN	NEBNext Ultra II DNA PCR-free Library Prep Kit	NovaSeqS1 PE150	48655424															5.53092	23756120	73.21	34785224	0.71493	34041014	0.699635	21235876	0.436454	3.56473	0.15374
fil65	T. filifolia	K.2.1	QIAGEN	NEBNext Ultra II DNA PCR-free Library Prep Kit	NovaSeqS1 PE150	41312422															6.00225	20323674	93.29	37918761	0.917854	36935500	0.894053	23202264	0.570819	3.86908	0.12229
fla51	T. flabellata	K.2.3	QIAGEN	NEBNext Ultra II DNA PCR-free Library Prep Kit	NovaSeqS1 PE150	66866856															7.70898	32909030	69.43	45699252	0.683437	45335728	0.678	33282888	0.497749	5.69666	0.140694
fla94	T. flabellata	K.2.3	QIAGEN	NEBNext Ultra II DNA PCR-free Library Prep Kit	NovaSeqS1 PE150	110010160															17.4969	54861404	94.9	104122080	0.946477	103700400	0.942644	75017296	0.683698	12.7859	0.17238
fuc24	T. fuchsii	K.2.1	CTAB	KAPA LTP	Illumina HiSeqV4 PE125	79838208	2.40019	17382181	5769388	2037521	9575272	72.72	25313047	0.682195	24741634	0.666837	80903577	0.459335	1.59303	0.013398	9.61418	NA	NA					41364101	0.518099	5.93699	0.11767, 0.012125
fuc53	T. fuchsii	K.2.1	QIAGEN	NEBNext Ultra II DNA PCR-free Library Prep Kit	NovaSeqS1 PE150	64787956															7.76007	31729566	77.11	48931074	0.75525	47850112	0.738565	30814205	0.475616	5.12967	0.125496
fus4	T. fuchsii var. stephanii	K.2.1	QIAGEN	KAPA LTP	Illumina HiSeqV4 PE125	62087942	5.06003	28021332	4153055	3608826	20259451	94.06	52765814	0.848921	51652164	0.830993	32244712	0.574606	3.2308	0.015976	7.06142	28021332	93.345	52363412	0.842479	51276536	0.825013	34019031	0.547917	4.76065	0.018748
gua19	T. guatemalensis	K.2.2	CTAB	KAPA LTP	Illumina HiSeqV4 PE125	172102484	15.3649	81411367	8922269	13304669	59184429	93.8325	152893310	0.887642	151859152	0.881658	65541755	0.477604	10.5097	0.027434	20.5247	81411367	91.8025	149703005	0.868488	148014884	0.858791	113288052	0.658259	15.8255	0.0532
gua95	T. guatemalensis	K.2.2	QIAGEN	NEBNext Ultra II DNA PCR-free Library Prep Kit	NovaSeqS1 PE150	87904454															13.6799	43767379	96.57	84533296	0.96165	83958596	0.955112	64734545	0.73953	10.7192	0.169012
gym17	T. gymnobotrya	K.1	CTAB	KAPA LTP	Illumina HiSeqV4 PE125	93638542	2.99053	20096654	5707879	2719425	11669350	76.115	30615156	0.714122	30182948	0.704118	22162935	0.550922	2.22139	0.011315	11.7848	NA	NA	30214010	0.704781	29772724	0.694568	57063301	0.6094	8.0722	0.031597
gym18	T. gymnobotrya	K.1	CTAB	KAPA LTP	Illumina HiSeqV4 PE125	101435088	2.52437	13650794	1193939	2134014	10322841	94.73	25863110	0.254972	25653610	0.252907	18442832	0.675522	2.60205	0.008094	14.9781	NA	NA	25226114	0.248692	24974644	0.246213	70412561	0.694164	9.90136	0.008094
hil98	T. hildae	SA	QIAGEN	NEBNext Ultra II DNA PCR-free Library Prep Kit	NovaSeqS1 PE150	70949240															9.99907	34997243	90.68	63470880	0.894596	61487812	0.866645	41740743	0.596343	6.93151	0.142229
iom24697	T. ionantha var. maxima	K.2.3	CTAB	Illumina TrueSeq PCR free single index	HiSeqV4 PE125	132065572															15.0519	65855931	82.73					80799847	0.613459	11.3017	0.031064
ion219	T. ionantha	K.2.3	CTAB	Illumina TrueSeq PCR free single index	HiSeqV4 PE125	124883972															13.1334	57556828	82.48					68984356	0.599272	9.66582	0.028607
iov437	T. vanhynigii	K.2.3	CTAB	Illumina TrueSeq PCR free single index	HiSeqV4 PE125	109934468															13.5141	54682124	88.95					72554789	0.659982	10.1975	0.026508
jun6	T. juncea	K.2.3	QIAGEN	NEBNext Ultra II DNA PCR-free Library Prep Kit	NovaSeqS1 PE150	110743706	4.8094	25370869	2948071	4731957	17690841	95.99	48722175	0.935317	48205118	0.925359	34390748	0.67745	3.47407	0.012698	16.5723	NA	NA	48721799	0.935591	48322130	0.92794	22571180	0.203815	11.151	0.160991, 0.006804
kir28	T. kirchhoffiana	K.1	QIAGEN	NEBNext Ultra II DNA PCR-free Library Prep Kit	NovaSeqS1 PE150	53096276	3.34259	17201539	1529121	2474458	13197960	97.195	33448119	0.941181	33175428	0.933493	24060141	0.698988	2.45908	0.009164	5.19772	NA	NA					36782664	0.692754	5.23321	0.134842, 0.009556
kir56	T. kirchhoffiana	K.1	QIAGEN	NEBNext Ultra II DNA PCR-free Library Prep Kit	NovaSeqS1 PE150	81479690															12.4275	39963671	94.07	75190355	0.922811	74396560	0.913069	55756859	0.684304	9.45395	0.174156
lei31	T. leiboldiana	K.2.2	CTAB	Illumina TrueSeq PCR free single index	HiSeqV4 PE125	150161252															18.8141	NA	NA					118514539	0.789248	15.5798	0.036
lei57	T. leiboldiana	K.2.2	QIAGEN	NEBNext Ultra II DNA PCR-free Library Prep Kit	NovaSeqS1 PE150	42676818															6.45938	20975923	94.77	39757983	0.931606	39326080	0.921486	29498334	0.691203	4.93421	0.127903
mac78	T. macdougallii	K.1	QIAGEN	NEBNext Ultra II DNA PCR-free Library Prep Kit	NovaSeqS1 PE150	39408152															6.15202	19643666	96.22	37800791	0.959212	37341358	0.947554	27741194	0.70611	4.642	0.122769
mac79	T. macdougallii	K.1	QIAGEN	NEBNext Ultra II DNA PCR-free Library Prep Kit	NovaSeqS1 PE150	10078600																5023495	94.1	9635117	0.955998	9510898	0.943673	7091601	0.705843	1.18999	0.115442	Removed – low coverage
mak22	T. makoyana	K.2.1	CTAB	KAPA LTP	Illumina HiSeqV4 PE125	106064342	3.10791	17216928	1844778	2280562	13091588	94.47	32530359	#REF!	32006384	#REF!	20920927	0.607569	2.08396	0.009959	14.4793	NA	NA					21372571	0.201506	9.01868	0.145437, 0.01177
mak80	T. makoyana	K.2.1	QIAGEN	NEBNext Ultra II DNA PCR-free Library Prep Kit	NovaSeqS1 PE150	72766412															11.0298	36053208	94.89	68420818	0.94028	67400774	0.926262	45989576	0.637801	7.72504	0.157009
mar21	T. marnier-lapostollei	SA	QIAGEN	NEBNext Ultra II DNA PCR-free Library Prep Kit	NovaSeqS1 PE150	75255838															10.9557	37299312	92.62	69089911	0.918067	67487000	0.896768	46113479	0.618155	7.67443	0.143018
mim11	T. mima	SA	QIAGEN	NEBNext Ultra II DNA PCR-free Library Prep Kit	NovaSeqS1 PE150	125250164															18.1102	62170380	92.85	115447175	0.921733	113048294	0.90258	78647362	0.632515	12.9378	0.113347
mim20417	T. mima var. chiletensis	SA	QIAGEN	NEBNext Ultra II DNA PCR-free Library Prep Kit	NovaSeqS1 PE150	117572260															13.5333	58627406	87.38					70473252	0.601027	9.6709	0.041561
pun2	T. punctulata	K.1	CTAB	KAPA LTP	Illumina HiSeqV4 PE125	97971356	4.4805	30909066	8621509	3332105	18955452	74.56	61818132	0.630982	45659142	0.466046	32011301	0.51783	3.18015	0.016854	9.41656	NA	NA	45284653	0.462223	44920234	0.458504	45184568	0.461202	6.37957	0.145437, 0.017001
pun5	T. punctulata	K.1	QIAGEN	NEBNext Ultra II DNA PCR-free Library Prep Kit	NovaSeqS1 PE150	63141784	1.11047	15683260	10223420	998243	4461597	36.8	11541736	0.182791	11224652	0.177769	8347258	0.26612	0.821166	0.005685	5.65639	NA	NA					26733658	0.423391	3.85179	0.132216
sch12	T. schiedeana	K.2.3	CTAB	KAPA LTP	Illumina HiSeqV4 PE125	25957066	2.27241	12437299	1274368	2367716	8795215	94.89	23602546	0.909292	23333612	0.898931	16031322	0.644486	1.59049	0.007106	3.30669	12437299	94.09	23403994	0.901643	23209620	0.894154	16146387	0.649111	2.29441	0.007106
sch41	T. schiedeana	K.2.3	QIAGEN	NEBNext Ultra II DNA PCR-free Library Prep Kit	NovaSeqS1 PE150	80657614															13.208	39910790	97.5	77823093	0.964857	77254376	0.957806	56261863	0.704845	9.63982	0.131824
sch83	T. schiedeana	K.2.3	QIAGEN	NEBNext Ultra II DNA PCR-free Library Prep Kit	NovaSeqS1 PE150	71166278																35168539	92.3	65940921	0.926575	65455776	0.919758	47982660	0.682182	8.23398	0.14169	Removed – kinship
spi67	T. spiraliflora	SA	QIAGEN	NEBNext Ultra II DNA PCR-free Library Prep Kit	NovaSeqS1 PE150	91525124															12.9233	45379698	90.5	82139366	0.897452	79856160	0.872505	54596826	0.601556	9.05641	0.145468
spi68	T. spiraliflora	SA	QIAGEN	NEBNext Ultra II DNA PCR-free Library Prep Kit	NovaSeqS1 PE150	93990912															13.141	46266543	90.32	83575501	0.889187	80999860	0.861784	55228655	0.596853	9.16013	0.163026
tri42	T. tricolor	K.2.3	QIAGEN	NEBNext Ultra II DNA PCR-free Library Prep Kit	NovaSeqS1 PE150	101139726															16.1895	49526526	96.74	95825917	0.947461	95001778	0.939312	68878107	0.695366	11.7897	0.195774
tri8	T. tricolor	K.2.3	CTAB	KAPA LTP	Illumina HiSeqV4 PE125	65988912	6.08713	32215167	1938340	5818275	24458552	97.62	62898332	0.953165	62401726	0.94564	44034149	0.683438	4.35274	0.0185	8.85426	32215167	96.87	62412528	0.945803	61977778	0.939215	42448855	0.658833	6.05518	0.009402
var43	T. variabilis	K.2.3	QIAGEN	NEBNext Ultra II DNA PCR-free Library Prep Kit	NovaSeqS1 PE150	127220668															20.2525	NA	NA	54245414	0.426388	53787218	0.422787	88987802	0.699476	15.0958	0.148419
																					26.581

### Sheet: phylo_project_samples_old
	additional individual needed (do not sequence the available accession again)
	this individual requires more reads if possible. if this accession is not available, then sequence a new one (but not its pair which is already sequenced)
Number_in_project	Species	subgenus	clade	lanes	read (total)	Tleib_mapped_reads	Tleib_mapping_rate	Coverage (mapped to A. comosus)	Collection_name	Collector	Locality	Site	Elevation	Extraction date	Extraction handler	Library date	Library handler	PCR date	PCR handler	Primer Premix	Sequencing Library	Notes	RaxML nuclear tree (included?)	Astral tree (included?
9B	T. achyrostachys	Tillandsia	K.1.	L1	80291160	see in mapping stats sheet			LSM_370A	L. Silva-Mijangos	Reserva de la Biósfera Sierra de Manantlán, Jalisco	Camino Viejo a Corralitos	1400	02.10.2017	GY	12.12.17	GY	13.12.2017	GY	5D	L1		yes	yes
Brom_Garden50	T. adpressiflora	Allardtia				see in mapping stats sheet																	no	no
HBV269	T. albida	Tillandsia	K.2.1.		39772458	see in mapping stats sheet																	yes	yes
29B	T. bulbosa	Tillandsia	K.2.3	L2/L3	38074934	see in mapping stats sheet			HBVSN	Botanical Garden	Colombia			20.02.2018	GY/NR/MB	12.03.2018	NR	22.5.2018	NR	3G	L2/L3		yes	yes
16B	T. bulbosa	Tillandsia	K.2.3	L2/L3	44694844	see in mapping stats sheet			OL010_f	Sinergia	Parque Nacional Braulio Carrillo	CR_02	77	24.08.2017	GY	29.11.2017	GY	13.2/1.9	GY	1C	L2/L3		yes	yes
3B	T. butzii	Tillandsia	K.2.3	L1	56830026	see in mapping stats sheet			LSM_132C	L. Silva-Mijangos	Reserva de la Biósfera El Triunfo, Chiapas	Senderos Costa, Prusia	1800			12.12.2017	GY	16.1.2018	GY	3H	L1		yes	yes
10B	T. caput-medusae	Tillandsia	K.2.3	L2/L3	118714	see in mapping stats sheet			LSM_187B	L. Silva-Mijangos	Reserva de la Bi?sfera El Triunfo	Chiapas	Mexico
32B	T. caput-medusae	Tillandsia	K.2.3	L2/L3	35151386	see in mapping stats sheet			LSM_369C	L. Silva-Mijangos	Reserva de la Biósfera Sierra de Manantlán, Jalisco	Camino Viejo a Corralitos	1400	28.09.2017	NR	12.03.2018	NR	21.3.2018	NR	4B	L2/L3		yes	yes
27B	T. cf. tricolor (fasciculata	Tillandsia	K.2.3	L2/L3	22654846	see in mapping stats sheet			GY084	GY	Cerro Macuilteptl			01.03.2017	NR	12.03.2018	NR	22.5.2018	NR	3E	L2/L3	originally identified as T. fasciculata (in field, by G.Y.)	yes	yes
Brom_Garden90	T. complanata	Allardtia				see in mapping stats sheet																	no	yes
14B	T. concolor	Tillandsia	K.2.3	L1	15187914	see in mapping stats sheet			GY133	GY	La Mancha		0	20.04.2017	NR	16.1.2018	GY	19.01.2018	GY	1A	L1		yes	yes
38B	T. cossonii	Tillandsia	K.1.	L2/L3	62981252	see in mapping stats sheet			LSM_381C	L. Silva-Mijangos	Reserva de la Biósfera Sierra de Manantlán, Jalisco	Las Joyas	2000	15.08.2017	GY	27.5.2018	NR	28.5.2018	GY	2D	L2/L3		yes	yes
39B	T. cossonii	Tillandsia	K.1.	L2/L3	65366304	see in mapping stats sheet			LSM_365C	L. Silva-Mijangos	Reserva de la Biósfera Sierra de Manantlán, Jalisco	Tepehuaje, camino viejo a Corralitos	1500	15.08.2017	GY	27.5.2018	NR	28.5.2018	GY	2E	L2/L3		yes	yes
HBV25390	T. fasciculata	Tillandsia	K.2.3		41948408	see in mapping stats sheet																	yes	yes
HBV24655	T. fasciculata	Tillandsia	K.2.3		37974796	see in mapping stats sheet																	yes	yes
HBV24657	T. fasciculata	Tillandsia	K.2.3		34717350	see in mapping stats sheet																	yes	yes
HBV24656	T. fasciculata	Tillandsia	K.2.3		42021890	see in mapping stats sheet																	yes	yes
26B	T. fasciculata	Tillandsia	K.2.3	L2/L3	50581700	see in mapping stats sheet																	yes	yes
HBV25334	T. fasciculata	Tillandsia	K.2.3		38954980	see in mapping stats sheet																	yes	yes
30B	T. fasciculata	Tillandsia	K.2.3	L2/L3	36821586	see in mapping stats sheet			HBV26950	Botanical Garden				20.02.2018	GY/NR/MB	12.03.2018	NR	22.5.2018	NR	3H	L2/L3		yes	yes
15B	T. festucoides	Tillandsia	K.2.3	L2/L3	55993092	see in mapping stats sheet			OL009_c	Sinergia	Parque Nacional Braulio Carrillo	CR_02	77	29.07.2017	NR	16.1.2018	GY	13.2/1.9	GY	1B	L2/L3		yes	yes
36B	T. filifolia	Tillandsia	K.2.3	L2/L3	108294	see in mapping stats sheet			MB790	MB
37B	T. filifolia	Tillandsia	K.2.3	L2/L3	61608	see in mapping stats sheet			MB794	MB
24B	T. fuchsii	Tillandsia	K.2.1.	L2/L3	37056880	see in mapping stats sheet			LSM_170A	L. Silva-Mijangos	Reserva de la Biósfera El Triunfo, Chiapas	Senderos Costa, Prusia	1600	28.09.2017	NR	12.03.2017	NR	21.3.2018	NR	3B	L2/L3		yes	yes
4B	T. fuchsii var. stephanii	Tillandsia	K.2.1.	L2/L3	62087942	see in mapping stats sheet			LSM_368F	L. Silva-Mijangos	Reserva de la Biósfera Sierra de Manantlán, Jalisco	Camino Viejo a Corralitos	1400	1.11.2017	NR	12.12.17	GY	13.2/1.9	GY	4D	L2/L3		yes	yes		first table appears as �>butzi�?	typing mistake cleared up with collector
19B	T. guatemalensis	Tillandsia	K.2.2	L2/L3	117739630	see in mapping stats sheet			LSM_15D	L. Silva-Mijangos	Reserva de la Biósfera El Triunfo, Chiapas	Senderos El Triunfo, Bandera	1200	25.08.2017	NR	16.1.2018	GY	13.2/1.9	GY	1F	L2/L3		yes	yes
35B	T. guatemalensis	Tillandsia	K.2.2	L2/L3	1270318	see in mapping stats sheet			MB1528	J. Lautner		Parramos	2000	28.01.2015	MB	1.5.2018	NR	2.5.2018	NR	5B	L2/L3		no	no
34B	T. guatemalensis	Tillandsia	K.2.2	L2/L3	356470	see in mapping stats sheet			MB104	L. Hromadnik	Estdo. Chiapas	km 5 after turnoff Ocosingo	2300	9.2003	MB	1.5.2018	NR	22.5.2018	NR	5A	L2/L3
17B	T. gymnobotrya	Tillandsia	K.1.	L2/L3	42840764	see in mapping stats sheet			MH027_C	Sinergia	Cofre de Perote	CP_21_II	2040	03.08.2017	NR	16.1.2018	GY	13.2/1.9	GY	1D	L2/L3		yes
18B	T. gymnobotrya	Tillandsia	K.1.	L1	28311128	see in mapping stats sheet			MH124_c	Sinergia	Sierra Juárez	OA_22	2110	29.07.2017	NR	16.1.2018	GY	13.12.2017	GY	1E	L1		yes	yes
HBV219	T. ionantha	Tillandsia	K.2.3		37064684	see in mapping stats sheet			HBV219		Mexico												yes	yes
HBV24697	T. ionantha var. maxima	Tillandsia	K.2.3		42996740	see in mapping stats sheet			HBV24697/B279		Mexico, Oaxaca												yes	yes
HBV437	T. ionantha var. van-hynigii	Tillandsia	K.2.3		37826806	see in mapping stats sheet					Mexico, C												yes	yes
6B	T. juncea	Tillandsia	K.2.3	L2/L3	52212590	see in mapping stats sheet			LSM_366D	L. Silva-Mijangos	Reserva de la Biósfera Sierra de Manantlán, Jalisco	Tepehuaje, camino viejo a Corralitos	1500	18.07.2017	GY	12.12.2017	GY	13.2/1.9	GY	4F	L2/L3		yes	yes
28B	T. kirchoffiana	Tillandsia	K.1.	L2/L3	35529694	see in mapping stats sheet			B1308	K.-D. & R. Ehlers	Estdo. Puebla	Xicotepec de Juárez - La Union		03.06.2013	MB	12.03.2017	NR	21.3.2018	NR	3F	L2/L3		yes	yes
31B	T. leiboldiana	Tillandsia	K.2.2	L2/L3	46332372	see in mapping stats sheet					Costa Rica												yes	no
HBV24715	T. leiboldiana	Tillandsia	K.2.2		44595510	see in mapping stats sheet					Costa Rica												yes	yes
25B	T. leiboldiana	Tillandsia	K.2.2	L2/L3	1448328	see in mapping stats sheet			GY146	GY
22B	T. makoyana	Tillandsia	K.2.1.	L1	35877138	see in mapping stats sheet			LSM_374B	L. Silva-Mijangos	Reserva de la Biósfera Sierra de Manantlán, Jalisco	Tepehuaje, camino viejo a Corralitos	1500	4.10.2017	NR	16.1.2018	GY	19.01.2018	GY	2A	L1		yes	yes
HBV20417	T. mima	Tillandsia	SA		42048888	see in mapping stats sheet																	yes	no
5B	T. punctulata	Tillandsia	K.1.	L1	32011012	see in mapping stats sheet			LSM_147C	L. Silva-Mijangos	Reserva de la Biósfera El Triunfo, Chiapas	Sendero Costa	1800	12.07.2017	GY	12.12.17	GY	13.12.2017	GY	4E	L1		yes	yes
2B	T. punctulata	Tillandsia	K.1.	L1	63013992	see in mapping stats sheet			MH016_h	Sinergia		LT_12	1105	1.6.2017	NR	12.12.17	GY	13.12.2017	GY	3G	L1		yes	yes
12B	T. schiedeana	Tillandsia	K.2.3	L1	25957066	see in mapping stats sheet			MH076_B1	Sinergia	Cerro Armadillo Grande	CM_02_II	300	1.11.2017	NR	16.1.2018	GY	19.01.2018	GY	5G	L1		yes	yes
33B	T. schiedeana	Tillandsia	K.2.3	L2/L3	1194550	see in mapping stats sheet			LSM_373B	L. Silva-Mijangos
8B	T. tricolor	Tillandsia	K.2.3	L1	65988912	see in mapping stats sheet			OL053_A	Sinergia	Finca Cantaros	CR_11_II	1134	03.08.2017	NR	12.12.2017	GY	13.12.2017	GY	4H	L1		yes	yes
31B	24924624			0.0531487	23538296			0.944379	1234830	0.0495426	32900	0.00131998	118598	0.00475827
